# Cysteine Rich Intestinal Protein 2 is a copper-responsive regulator of skeletal muscle differentiation

**DOI:** 10.1101/2024.05.03.592485

**Authors:** Odette Verdejo-Torres, David C. Klein, Lorena Novoa-Aponte, Jaime Carrazco-Carrillo, Denzel Bonilla-Pinto, Antonio Rivera, Fa’alataitaua Fitisemanu, Martha L. Jiménez-González, Lyra Flinn, Aidan T. Pezacki, Antonio Lanzirotti, Luis Antonio Ortiz-Frade, Christopher J. Chang, Juan G. Navea, Crysten Blaby-Haas, Sarah J. Hainer, Teresita Padilla-Benavides

## Abstract

Copper (Cu) is an essential trace element required for respiration, neurotransmitter synthesis, oxidative stress response, and transcriptional regulation. Imbalance in Cu homeostasis can lead to several pathological conditions, affecting neuronal, cognitive, and muscular development. Mechanistically, Cu and Cu-binding proteins (Cu-BPs) have an important but underappreciated role in transcription regulation in mammalian cells. In this context, our lab investigates the contributions of novel Cu-BPs in skeletal muscle differentiation using murine primary myoblasts. Through an unbiased synchrotron X-ray fluorescence-mass spectrometry (XRF/MS) metalloproteomic approach, we identified the murine cysteine rich intestinal protein 2 (mCrip2) in a sample that showed enriched Cu signal, which was isolated from differentiating primary myoblasts derived from mouse satellite cells. Immunolocalization analyses showed that mCrip2 is abundant in both nuclear and cytosolic fractions. Thus, we hypothesized that mCrip2 might have differential roles depending on its cellular localization in the skeletal muscle lineage. mCrip2 is a LIM-family protein with 4 conserved Zn^2+^-binding sites. Homology and phylogenetic analyses showed that mammalian Crip2 possesses histidine residues near two of the Zn^2+^-binding sites (CX2C-HX2C) which are potentially implicated in Cu^+^-binding and competition with Zn^2+^. Biochemical characterization of recombinant human hsCRIP2 revealed a high Cu^+^-binding affinity for two and four Cu^+^ ions and limited redox potential. Functional characterization using CRISPR/Cas9-mediated deletion of *mCrip2* in primary myoblasts did not impact proliferation, but impaired myogenesis by decreasing the expression of differentiation markers, possibly attributed to Cu accumulation. Transcriptome analyses of proliferating and differentiating *mCrip2* KO myoblasts showed alterations in mRNA processing, protein translation, ribosome synthesis, and chromatin organization. CUT&RUN analyses showed that mCrip2 associates with a select set of gene promoters, including *MyoD1* and *metallothioneins*, acting as a novel Cu-responsive or Cu-regulating protein. Our work demonstrates novel regulatory functions of mCrip2 that mediate skeletal muscle differentiation, presenting new features of the Cu-network in myoblasts.
