## Supplementary material for "Cysteine Rich Intestinal Protein 2 is a copper-responsive regulator of skeletal muscle differentiation": Supp. Table 1

### Sheet: "tree 2domain CRIP" data
Label	Protein ID		MSA		Consensus tree in newick format:
Actinia_tenebrosa	A0A6P8I2K4 (UniProt)		>Petromyzon_marinus
Branchiostoma_floridae	A0A9J7MIN3 (UniProt)		-MSKCPKCEKTVYFAEKVTSLGKDWHKFCLKCERCSKTLSAGSHAEHAGKPYCHKPCYAT		((Saccoglossus_kowalevskii_CRIP2:1.8787733961,((Ciona_intestinalis_CRIP2:0.7380259772,Hydractinia_symbiolongicarpus_CRIP2:0.4252092316):0.2051636138[64],(Nematostella_vectensis_CRIP2:0.3104490726,Actinia_tenebrosa_CRIP2:0.1202008052):0.1461493312[81]):0.6235429046[99]):0.0820139796[69],((((HsCRIP2:0.0862140515,MmCRIP2:0.0090493428):0.1767715957[97],(Xenopus_tropicalis_CRIP2:0.1608484885,(Danio_re…
Ciona_intestinalis	XP_026692584.1 (NCBI)		LFGPKGVNIGGAG-SYIYEPPPAAAAAGDGGPGST--PAPDQ------PAATSAAKGAAA
Danio_rerio_CRIP2	F1QZB0 (UniProt)		PCKTASKVSTSLTSFAGEVSLCPRCGKKVYFAEKVTSLGHDWHRPCLRCERCSKTLAPGG
Danio_rerio_CRIP3	A0A8M9P9H3 (UniProt)		HAEHDGKPYCHVPCYGLLFGPKGVNTGAVGCYIYENEN-GTATEN-------------
Danio_rerio_LOC449795	Q5XJK3 (UniProt)		>Lethenteron_reissneri
Homo_sapiens_CRIP2	P52943 (UniProt)		-MSKCPKCEKTVYFAEKVTSLGKDWHKFCLKCERCSKTLSAGSHAEHAGKPYCHKPCYAT
Homo_sapiens_CRIP3	Q6Q6R5 (UniProt)		LFGPKGVNIGGAG-SYIYEPPAAAAATADGGPGST--PAPDQ------PAATSAAKGAAA
Hydractinia_symbiolongicarpus	XP_057310049.1 (NCBI)		PSKTASKVSTSMTSFAGEVSLCPRCGKKVYFAEKVTSLGHDWHRPCLRCERCSKTLASGG
Lethenteron_reissneri	XP_061406073.1 (NCBI)		HAEHDGKPYCHVPCYGLLFGPKGVNTGVVGCYIYENEN-GTAAEN-------------
Mus_musculus_CRIP2	Q9DCT8 (UniProt)		>Mus_musculus_CRIP2
Mus_musculus_CRIP3	Q6Q6R3 (UniProt)		MASKCPKCDKTVYFAEKVSSLGKDWHKFCLKCERCNKTLTPGGHAEHDGKPFCHKPCYAT
Nematostella_vectensis	XP_048590489.1 (NCBI)		LFGPKGVNIGGAG-SYIYEKPQTEAPQVTGPIEVPVVRTEERKTSGP-P-----------
Petromyzon_marinus	XP_032819653.1 (NCBI)		--KGP-SKASSVTTFTGEPNMCPRCNKRVYFAEKVTSLGKDWHRPCLRCERCSKTLTPGG
Saccoglossus_kowalevskii	XP_006818106.1 (NCBI)		HAEHDGQPYCHKPCYGILFGPKGVNTGAVGSYIYDKDP-EGTVQP-------------
Xenopus_tropicalis_CRIP2	A0A803K651 (UniProt)		>Homo_sapiens_CRIP2
Xenopus_tropicalis_CRIP3	Q5EB43 (UniProt)		MASKCPKCDKTVYFAEKVSSLGKDWHKFCLKCERCSKTLTPGGHAEHDGKPFCHKPCYAT
			LFGPKGVNIGGAG-SYIYEKPLAEGPQVTGPIEVPAARAEERKASGP-P-----------
			--KGP-SRASSVTTFTGEPNTCPRCSKKVYFAEKVTSLGKDWHRPCLRCERCGKTLTPGG
			HAEHDGQPYCHKPCYGILFGPKGVNTGAVGSYIYDRDP-EGKVQP-------------
			>Xenopus_tropicalis_CRIP2
			MASKCPKCDKTVYFAEKVTSLGKDWHKFCLKCERCNKTLNPGGHAEHDGKPYCHKPCYAA
			LYGPKGVNIGGAG-SYIYDRKPSEDKPTSPTEVQP--KSDERKVSGPAPIR-SLSKGAQ-
			GSPPADITASSITTFTGEPNLCPRCAQKVYFAEKVTSLGKDWHRPCLRCERCSKTLTPGS
			HAEHDGQPYCHKPCYGILFGPKGVNTGGVGSYIYEKEPVNKEAQP-------------
			>Danio_rerio_CRIP2
			MASKCPKCEKTVYFAEKVSSLGKDWHKFCLKCERCSKTLTAGGHAEHDGKPYCHKPCYAA
			LFGPKGVNIGGAG-SYVYEAPTNTSPPPNNGDSAP--KAQEKWV----PVS---------
			-SRPP-SKAGSITTFSGEANLCPRCSKKVYFAEKVTSLGKDWHRPCLRCERCSKTLAAGS
			HAEHDGQPYCHKPCYAVLFGPKGVNTGGVGSYIYDKEP-NAEAQP-------------
			>Danio_rerio_LOC449795
			MASKCPKCEKTVYSAEKVTSLGKDWHKFCLKCERCNKTLNPGGHAEHDGKPYCHKPCYAA
			LYGPKGVNIGGAG-SYVYDTPVGDDSVPVAMETKP--KTEEKKAT---------------
			--RGP-VKAASFSSFSGEPNICPRCNKTVYFAEKVSSLGKDWHRPCLRCERCSKTLAAGS
			HAEHDGQPYCHKPCYAVLFGPKGVNTGGVGSYIYEDPNTEGQA---------------
			>Actinia_tenebrosa
			-MPKCPRCQKEVYFAEKVSSLGKDWHRPCLRCEKCNKTLSSGGHAEHDGKPYCNIPCYSA
			LFGPKGFGHGGTE-SHAYQPKA--------------------------------------
			-----------------KMPKCPNCNKEVYFAEKVTSLGKDWHRPCLKCEKCKKTLSAGS
			HAEKNGKPYCHKPCYAALFGPGGFGHGGTESHKY------------------------
			>Nematostella_vectensis
			-MPKCPSCAKEVYFAEKVTSLGKDWHRACLRCEKCKKTLTCGSHAQHEGKPYCNIPCYSA
			LFGPKGFGHGGTE-SHTYDPKAKK-------------PTTQTQGH---------------
			--------ATNSRLLNLKMPKCPKCSKEVYFAERVTSLGKDWHRPCLKCEKCKKTLSPGS
			HAEHEGKPYCHKPCYAAMFGPGGFGHGGTESHKY------------------------
			>Hydractinia_symbiolongicarpus
			-MPKCPSCNKEVYFAEKVTSLGKDWHRPCLRCEKCKKTLTSGGHAEHDGKPYCNKPCYSA
			LFGPGGFGRGGSE-SVQLMQKSNY-------------KFNQLYSY---------------
			DDNKRSKELHSNNIYLYTMPKCPTCSKEVYFAEKVTSLGKDWHRGCLRCEKCKKTLSAGS
			HSEHDGKPYCNNPCYSALFGPGGFGRGGAESHKY------------------------
			>Ciona_intestinalis
			-MAKCPKCNKNVYFAEKVTSLGKDWHRPCLKCEKCGKTLNPGSHAEHDGKPYCNNPCYTA
			LFGPGGFGRGGTE-KLLINCDLLA-------------TFKKKLLL---------------
			-----ACISICLTT-AYRMPNCPNCNKPVYFAEKVTSLGKDWHRPCLRCEKCKKTLSSGS
			HAEHQGKPYCHNPCYSATFGPGGFGRGGTESYKY------------------------
			>Homo_sapiens_CRIP3
			MSWTCPRCQQPVFFAEKVSSLGKNWHRFCLKCERCHSILSPGGHAEHNGRPYCHKPCYGA
			LFGPRGVNIGGVG-SYLYNPPTPS--PGCTTPLSPSSFSPPR------PRT---------
			GLPQGKKSPPHMKTFTGETSLCPGCGEPVYFAEKVMSLGRNWHRPCLRCQRCHKTLTAGS
			HAEHDGVPYCHVPCYGYLFGPKG---GQPHPRHWDGMYMPEVWHVHGLWVCVDNFPCG
			>Mus_musculus_CRIP3
			MSWTCPRCQQPVYFAEKVSSLGKNWHRFCLKCERCHSILSPGGHAEHNGRPYCHKPCYGA
			LFGPRGVNIGGVG-CYLYNLPTPP--PASRISLSPSNFSPPR------PRT---------
			GLSRAKKGPPYLKTFTGETSLCPGCGDPVFFAEKVMSLGRNWHRPCLRCQRCRKTLTAGS
			HAEHDGMPYCHIPCYGYLFGPKGVNIGDVGCYIYDPVDIRSK----------------
			>Xenopus_tropicalis_CRIP3
			MTSQCPRCRAPVYFAEKVSSLGKNWHRFCLKCELCNKILSAGGHAEHDGQPYCHKPCYGA
			LFGPKGVNIGGVG-SYIYDTTPQ----ISQNPVSPTLCVPNHS-----SST---------
			NTKPATKAPAPMRTFAGETALCPGCGKPVFFAEKVMSLGRNWHRPCLRCQRCNKTLTAGG
			HAEHDGLPYCHVPCYGYLFGPKGVNIGDVGCYLYDPLTETVN----------------
			>Danio_rerio_CRIP3
			MTSICPRCDKTVFFAEKVSSLGKNWHRFCLKCERCSKILSPGGHAEHDGLPYCHKPCYGT
			LFGPKGVNIGGAG-SYIYDTPPQT--PVNKTCNSPSEGSPTT------PWTTS-----QI
			NFNQPKAATAPARMFAGETYLCPGCGKAVYFAEKVMSLGRNWHRPCLRCVRCKKTLTPGG
			HAEHEGSPYCHVPCYGYLFGPKGVNIGRVGCYIYENENAENERPSE-----------H
			>Branchiostoma_floridae
			-MPKCPTCTKEVYFAEKVTSLGKDWHRACLKCQKCNKTLTPGSHAEHDMKPYCNHPCYGV
			LFGPKGVNIGGAG-SFVYDHDNKN-------------KTRQQ------PLT---------
			-----IPQAQEETLPYPEMPNCPKCNKPVYFAERRRSLGKDWHRACLRCEKCNKVLSPGG
			HAEHESKPYCT-KCHGVLFGPRGVNIGGVGSYAYEGEEIPPSHAPA-----------T
			>Saccoglossus_kowalevskii
			M-----RQLREKGTAERKTSLGKDWHQFCLKCEKCGKTLTPGSHSEHDGQPYCTRPCYTA
			LYGPKGVRAGGVANSYTSFGPI--------------------------------------
			-----------------NMPKCPKCGKEVYFAEKKTSMGKDWHNFCLKCEKCNKTLTPGS
			HSVHDDKPYCN-PCYGAAFGPGGVRMGTSGADSYKR----------------------

### Sheet: "big tree"
Figure labels	Label in MSA and Newick Tree	Protein ID		MSA		Consensus tree in newick format:
Actinia tenebrosa LIM1-A	Actinia_tenebrosa_CRIP2_A/1-75	A0A6P8I2K4 (UniProt)		>Strongylocentrotus_purpuratus_LIM1/1-74
Actinia tenebrosa LIM1-B	Actinia_tenebrosa_CRIP2_B/1-75	A0A6P8I2K4 (UniProt)		PNCPKCNKAVYFVEEAKALGKSWHKTCLKCAACNKTLTPGNFSDKEGQPYCN-PCYGKNFGQAGFRAGSANS		((((Nematostella_vectensis_RASSF_1-75:0.0369715969,(Actinia_tenebrosa_RASSF_1-75:0.0542892414,Pocillopora_damicornis_RASSF_1-75:0.1294910239):0.1418269359[100]):0.2046670883[100],(Crassostrea_virginica_RASSF_1-75:0.3963804804,(Apis_mellifera_RASSF_1-75:0.0000020778,(Daphnia_pulex_RASSF_1-75:0.1260599085,Drosophila_melanogaster_RASSF_1-75:0.0235801388):0.0221617595[79]):0.1485465155[92]):0.1426251…
Actinia tenebrosa RASSF	Actinia_tenebrosa_RASSF/1-75	A0A6P8ICQ1 (UniProt)		YQW
Amphimedon queenslandica RASSF	Amphimedon_queenslandica_RASSF/1-74	A0A1X7UA61 (UniProt)		>Amphimedon_queenslandica_RASSF/1-74
Apis mellifera LIM1	Apis_mellifera_CRIP1/1-75	A0A7M7G060 (UniProt)		GRCARCGKLVYFAEKRTAMGQQWHQKCFRCTTCGRFLDPGRHCEHEGQPYCN-TCYQNQFGPDGLRSGTAQP
Apis mellifera RASSF	Apis_mellifera_RASSF/1-75	A0A7M7FY74 (UniProt)		RPL
Branchiostoma floridae LIM1	Branchiostoma_floridae_CRIP1/1-75	XP_035669620.1 (NCBI)		>Geodia_barretti_RASSF/1-74
Branchiostoma floridae LIM2-A	Branchiostoma_floridae_CRIP2_A/1-75	XP_035668735.1 (NCBI)		SRCPRCDKPVYFAERRSSLGKEWHPTCLRCGSCDRLLSPGGHCEHLGNPYCN-NCYQQNFGPDGFRPGCVEP
Branchiostoma floridae LIM2-B	Branchiostoma_floridae_CRIP2_B/1-74	XP_035668735.1 (NCBI)		RKF
Branchiostoma lanceolatum LIM1	Branchiostoma_lanceolatum_CRIP1/1-75	CAH1247204.1 (NCBI)		>Apis_mellifera_CRIP1/1-75
Branchiostoma lanceolatum LIM2	Branchiostoma_lanceolatum_LIM1/1-75	CAH1263134.1 (NCBI)		PNCPKCDKPVYFAERKTSLGKDWHGSCLRCEKCNKTLTPGSHSEHEGKPYCNHPCYAALFGPGGFGRGGAES
Branchiostoma lanceolatum LIM3	Branchiostoma_lanceolatum_LIM2/1-75	CAH1263132.1 (NCBI)		YVY
Caenorhabditis elegans LIM1	Caenorhabditis_elegans_LIM1/1-74	Q17522 (UniProt)		>Daphnia_pulex_CRIP1/1-75
Caenorhabditis elegans LIM2	Caenorhabditis_elegans_LIM2/1-74	Q19641 (UniProt)		PNCPKCQKPVYFAERKTSLGKDWHGLCLKCEKCNKTLVPGQHAEHEGKPYCNNPCYSALFGPGGFGRGGAES
Capsaspora owczarzaki LIM	Capsaspora_owczarzaki/1-75	A0A0D2WPJ6 (UniProt)		YVY
Ciona intestinalis LIM1	Ciona_intestinalis_CRIP1/1-75	XP_002131817.1 (NCBI)		>Crassostrea_virginica_CRIP1/1-75
Ciona intestinalis LIM2-A	Ciona_intestinalis_CRIP2_A/1-75	XP_026692584.1 (NCBI)		PKCPTCNKEVYFAEKVSSIGKDWHRGCLKCVKCSKTLAAGSHAEKDGKPYCNRPCYAALFGPKGFGHGGTES
Ciona intestinalis LIM2-B	Ciona_intestinalis_CRIP2_B/1-75	XP_026692584.1 (NCBI)		HKY
Crassostrea virginica LIM1	Crassostrea_virginica_CRIP1/1-75	A0A8B8CMJ6 (UniProt)		>Danio_rerio_CRIP1/1-75
Crassostrea virginica RASSF	Crassostrea_virginica_RASSF/1-75	A0A8B8CM31 (UniProt)		PKCPKCQKEVYFAERVTSLGKDWHRPCLKCEKCNKTLSAGSHAEHEGKPYCNNPCYAALFGPKGFGRGGTES
Danio rerio CRIP1	Danio_rerio_CRIP1/1-75	Q5BKV7 (UniProt)		HTF
Danio rerio CRIP2-A	Danio_rerio_CRIP2_A/1-75	F1QZB0 (UniProt)		>HsCRIP1/1-75
Danio rerio CRIP2-B	Danio_rerio_CRIP2_B/1-75	F1QZB0 (UniProt)		PKCPKCNKEVYFAERVTSLGKDWHRPCLKCEKCGKTLTSGGHAEHEGKPYCNHPCYAAMFGPKGFGRGGAES
Danio rerio CRIP2-like	Danio_rerio_CRIP2like/1-74	B8JJ38 (UniProt)		HTF
Danio rerio CRIP3-A	Danio_rerio_CRIP3_A/1-75	A0A8M9P9H3 (UniProt)		>MmCRIP1/1-75
Danio rerio CRIP3-B	Danio_rerio_CRIP3_B/1-75	A0A8M9P9H3 (UniProt)		PKCPKCDKEVYFAERVTSLGKDWHRPCLKCEKCGKTLTSGGHAEHEGKPYCNHPCYSAMFGPKGFGRGGAES
Danio rerio LOC449795-A	Danio_rerio_LOC449795_A/1-75	Q5XJK3 (UniProt)		HTF
Danio rerio LOC449795-B	Danio_rerio_LOC449795_B/1-75	Q5XJK3 (UniProt)		>Xenopus_tropicalis_CRIP1/1-75
Daphnia pulex LIM1	Daphnia_pulex_CRIP1/1-75	E9GS73 (UniProt)		PKCPKCQKEVYFAEKVSSLGKDWHRPCLKCEKCSKTLTPGSHAEHDGKPYCNQPCYAALFGPKGFGRGGTES
Daphnia pulex RASSF	Daphnia_pulex_RASSF/1-75	E9HBK8 (UniProt)		HSY
Drosophila melanogaster RASSF	Drosophila_melanogaster_RASSF/1-75	Q9VCQ7 (UniProt)		>Pocillopora_damicornis_CRIP/1-75
Geodia barretti LIM1	Geodia_barretti_LIM1/1-75	CAI8055340.1 (NCBI)		PKCPKCNKEVYFAEKVSSLGKDWHRPCLRCEKCNKTLSSGGHAEHQGKPYCNKPCYSALFGPGGFGHGGTES
Geodia barretti RASSF	Geodia_barretti_RASSF/1-74	CAI8001248.1 (NCBI)		HKY
Homo sapiens CRIP1	HsCRIP1/1-75	P50238 (UniProt)		>Macrostomum_lignano_LIM2/1-75
Homo sapiens CRIP2-A	HsCRIP2_A/1-75	P52943 (UniProt)		PKCPKCNKEVYFAEKVTSLGKDWHRPCLRCEKCNKTLSAGSHSEHDGKPYCNRPCYAALFGPGGYGHGGTES
Homo sapiens CRIP2-B	HsCRIP2_B/1-75	P52943 (UniProt)		HKY
Homo sapiens CRIP3-A	HsCRIP3_A/1-75	Q6Q6R5 (UniProt)		>Macrostomum_lignano_LIM3/1-75
Homo sapiens CRIP3-B	HsCRIP3_B/1-74	Q6Q6R5 (UniProt)		PKCPKCNKEVYFAEKVTSLGKDWHRPCLKCEKCNKTLAAGSHAEHEGKPYCNQPCYAALFGPGGFGRGGAES
Hydra vulgaris LIM1	Hydra_vulgaris_LIM1/1-74	A0A8B6XX88 (UniProt)		HKY
Hydra vulgaris LIM2	Hydra_vulgaris_LIM2/1-75	T2MFD4 (UniProt)		>Actinia_tenebrosa_CRIP2_A/1-75
Hydractinia symbiolongicarpus LIM1-A	Hydractinia_symbiolongicarpus_CRIP2_A/1-75	XP_057310049.1 (NCBI)		PKCPRCQKEVYFAEKVSSLGKDWHRPCLRCEKCNKTLSSGGHAEHDGKPYCNIPCYSALFGPKGFGHGGTES
Hydractinia symbiolongicarpus LIM1-B	Hydractinia_symbiolongicarpus_CRIP2_B/1-75	XP_057310049.1 (NCBI)		HAY
Hydractinia symbiolongicarpus LIM2	Hydractinia_symbiolongicarpus_CRIP1/1-75	XP_057309283.1 (NCBI)		>Lethenteron_reissneri_CRIP1/1-75
Lethenteron reissneri LIM1	Lethenteron_reissneri_CRIP1/1-75	XP_061406074.1 (NCBI)		PKCPKCTKEVYFAERVTSLGKDWHRPCLTCAKCKKTLTPGSHAEHEGQPYCHKPCYAATFGPKGFGHGGTES
Lethenteron reissneri LIM2-A	Lethenteron_reissneri_CRIP2_A/1-75	XP_061406073.1 (NCBI)		HTY
Lethenteron reissneri LIM2-B	Lethenteron_reissneri_CRIP2_B/1-75	XP_061406073.1 (NCBI)		>Petromyzon/1-75 marinus_LIM1
Lytechinus variegatus LIM1	Lytechinus_variegatus_CRIP1/1-74	XP_041485260.1 (NCBI)		PKCPKCTKEVYFAERVTSLGKDWHRPCLTCAKCKKTLTPGSHAEHEGQPYCHKPCYAATFGPKGFGHGGTES
Macrostomum lignano LIM1	Macrostomum_lignano_LIM3/1-75	A0A267H0J3 (UniProt)		HTY
Macrostomum lignano LIM2	Macrostomum_lignano_LIM2/1-75	A0A1I8IN03 (UniProt)		>Nematostella_vectensis_CRIP2_B/1-75
Mus musculus CRIP1	MmCRIP1/1-75	P63254 (UniProt)		PKCPKCSKEVYFAERVTSLGKDWHRPCLKCEKCKKTLSPGSHAEHEGKPYCHKPCYAAMFGPGGFGHGGTES
Mus musculus CRIP2-A	MmCRIP2_A/1-75	Q9DCT8 (UniProt)		HKY
Mus musculus CRIP2-B	MmCRIP2_B/1-75	Q9DCT8 (UniProt)		>Actinia_tenebrosa_CRIP2_B/1-75
Mus musculus CRIP3-A	MmCRIP3_A/1-75	Q6Q6R3 (UniProt)		PKCPNCNKEVYFAEKVTSLGKDWHRPCLKCEKCKKTLSAGSHAEKNGKPYCHKPCYAALFGPGGFGHGGTES
Mus musculus CRIP3-B	MmCRIP3_B/1-75	Q6Q6R3 (UniProt)		HKY
Nematostella vectensis LIM1-A	Nematostella_vectensis_CRIP2_A/1-75	XP_048590489.1 (NCBI)		>Nematostella_vectensis_LIM1/1-75
Nematostella vectensis LIM1-B	Nematostella_vectensis_CRIP2_B/1-75	XP_048590489.1 (NCBI)		PKCPKCSKEVYFAEKVTSLGKDWHRPCLRCQKCNKTLSPGSHAEHGGKPYCHNPCYSAEFGPKGFGHGGTES
Nematostella vectensis LIM2	Nematostella_vectensis_LIM1/1-75	EDO32616.1 (NCBI)		HKY
Nematostella vectensis RASSF	Nematostella_vectensis_RASSF/1-75	XP_048590220.1 (NCBI)		>Hydractinia_symbiolongicarpus_CRIP2_B/1-75
Petromyzon marinus LIM1	Petromyzon/1-75 marinus_LIM1	XP_032819655.1 (NCBI)		PKCPTCSKEVYFAEKVTSLGKDWHRGCLRCEKCKKTLSAGSHSEHDGKPYCNNPCYSALFGPGGFGRGGAES
Petromyzon marinus LIM2-A	Petromyzon_marinus_LIM2_A/2-70	XP_032819653.1 (NCBI)		HKY
Petromyzon marinus LIM2-B	Petromyzon_marinus_LIM2_B/30-104	XP_032819653.1 (NCBI)		>Hydractinia_symbiolongicarpus_CRIP2_A/1-75
Phallusia mammillata LIM1	Phallusia_mammillata_LIM2/1-66	CAB3219990.1 (NCBI)		PKCPSCNKEVYFAEKVTSLGKDWHRPCLRCEKCKKTLTSGGHAEHDGKPYCNKPCYSALFGPGGFGRGGSES
Phallusia mammillata LIM2	Phallusia_mammillata_LIM1/1-75	CAB3219991.1 (NCBI)		VQL
Pocillopora damicornis LIM1	Pocillopora_damicornis_CRIP/1-75	A0A3M6TGK7 (UniProt)		>Hydra_vulgaris_LIM2/1-75
Pocillopora damicornis RASSF	Pocillopora_damicornis_RASSF/1-75	A0A3M6TZH5 (UniProt)		PKCPKCTKEVYFAEKVTSLGKDWHRACLRCTKCNKTLTCGSHAERDGSPYCHNPCYSALFGPGGFGRGGAES
Saccoglossus kowalevskii LIM1-A	Saccoglossus_kowalevskii_CRIP2_A/1-71	XP_006818106.1 (NCBI)		HKY
Saccoglossus kowalevskii LIM1-B	Saccoglossus_kowalevskii_CRIP2_B/1-74	XP_006818106.1 (NCBI)		>Nematostella_vectensis_CRIP2_A/1-75
Strongylocentrotus purpuratus LIM1	Strongylocentrotus_purpuratus_LIM1/1-74	A0A7M7GGU6 (UniProt)		PKCPSCAKEVYFAEKVTSLGKDWHRACLRCEKCKKTLTCGSHAQHEGKPYCNIPCYSALFGPKGFGHGGTES
Xenopus tropicalis CRIP1	Xenopus_tropicalis_CRIP1/1-75	A4QNF7 (UniProt)		HTY
Xenopus tropicalis CRIP2-A	Xenopus_tropicalis_CRIP2_A/1-75	A0A803K651 (UniProt)		>Ciona_intestinalis_CRIP2_B/1-75
Xenopus tropicalis CRIP2-B	Xenopus_tropicalis_CRIP2_B/1-75	A0A803K651 (UniProt)		PNCPNCNKPVYFAEKVTSLGKDWHRPCLRCEKCKKTLSSGSHAEHQGKPYCHNPCYSATFGPGGFGRGGTES
Xenopus tropicalis CRIP3-A	Xenopus_tropicalis_CRIP3_A/1-75	Q5EB43 (UniProt)		YKY
Xenopus tropicalis CRIP3-B	Xenopus_tropicalis_CRIP3_B/1-75	Q5EB43 (UniProt)		>Ciona_intestinalis_CRIP2_A/1-75
				AKCPKCNKNVYFAEKVTSLGKDWHRPCLKCEKCGKTLNPGSHAEHDGKPYCNNPCYTALFGPGGFGRGGTEK
				LLI
				>Phallusia_mammillata_LIM1/1-75
				PKCPSCNKEVYFAEKVTSLGKDWHRPCLKCEKCKKTLSSGSHAEHQGKPYCHNPCYAATFGPKGSQRSGAHK
				NAR
				>Phallusia_mammillata_LIM2/1-66
				PKCPSCNKEVYFAEKVTSLGKDWHRPCLKCEKCKKTLSSGSHAEHQGKPYCHNPCYAATFGPKGFG------
				---
				>Hydra_vulgaris_LIM1/1-74
				-NCPNCKKVVYFAEKVSSLGKHWHRGCLKCKKCNKTLAPGGHAEHGGVPYCHIPCYSALFGPGGFGHGGAES
				HNY
				>Hydractinia_symbiolongicarpus_CRIP1/1-75
				KICPNCKKMVYFAEKVASLGKHWHRACLRCEKCKKTLSAGGHAEHEGKPYCHVPCYSALFGPGGFGHGGAES
				HDY
				>Geodia_barretti_LIM1/1-75
				SKCPACGKTVYFAERKTSLGKDWHSFCLKCTKCKKTLAPGQHSEHEGKPYCTLPCYSAVFGPKGFGRGGTES
				HDY
				>Caenorhabditis_elegans_LIM1/1-74
				PNCPNCQKPVYFAERVSSLGKDWHRPCLKCAACGKTLSAGSHSEHEGKPYCNR-CYGALFGPKGYGHGGTES
				HTF
				>Caenorhabditis_elegans_LIM2/1-74
				PNCPRCQKAVYFAERVTSIGFDWHRPCLRCEACKKTLAAGSHSEREGKPYCNR-CYGALFGPRGYGHGGTES
				HTF
				>Danio_rerio_CRIP2_A/1-75
				SKCPKCEKTVYFAEKVSSLGKDWHKFCLKCERCSKTLTAGGHAEHDGKPYCHKPCYAALFGPKGVNIGGAGS
				YVY
				>HsCRIP2_A/1-75
				SKCPKCDKTVYFAEKVSSLGKDWHKFCLKCERCSKTLTPGGHAEHDGKPFCHKPCYATLFGPKGVNIGGAGS
				YIY
				>MmCRIP2_A/1-75
				SKCPKCDKTVYFAEKVSSLGKDWHKFCLKCERCNKTLTPGGHAEHDGKPFCHKPCYATLFGPKGVNIGGAGS
				YIY
				>Danio_rerio_LOC449795_A/1-75
				SKCPKCEKTVYSAEKVTSLGKDWHKFCLKCERCNKTLNPGGHAEHDGKPYCHKPCYAALYGPKGVNIGGAGS
				YVY
				>Xenopus_tropicalis_CRIP2_A/1-75
				SKCPKCDKTVYFAEKVTSLGKDWHKFCLKCERCNKTLNPGGHAEHDGKPYCHKPCYAALYGPKGVNIGGAGS
				YIY
				>Lethenteron_reissneri_CRIP2_A/1-75
				SKCPKCEKTVYFAEKVTSLGKDWHKFCLKCERCSKTLSAGSHAEHAGKPYCHKPCYATLFGPKGVNIGGAGS
				YIY
				>Petromyzon_marinus_LIM2_A/2-70
				SKCPKCEKTVYFAEKVTSLGKDWHKFCLKCERCSKTLSAGSHAEHAGKPYCHKPCYATLFGPKGVNIGG---
				---
				>Danio_rerio_CRIP3_A/1-75
				SICPRCDKTVFFAEKVSSLGKNWHRFCLKCERCSKILSPGGHAEHDGLPYCHKPCYGTLFGPKGVNIGGAGS
				YIY
				>Xenopus_tropicalis_CRIP3_A/1-75
				SQCPRCRAPVYFAEKVSSLGKNWHRFCLKCELCNKILSAGGHAEHDGQPYCHKPCYGALFGPKGVNIGGVGS
				YIY
				>HsCRIP3_A/1-75
				WTCPRCQQPVFFAEKVSSLGKNWHRFCLKCERCHSILSPGGHAEHNGRPYCHKPCYGALFGPRGVNIGGVGS
				YLY
				>MmCRIP3_A/1-75
				WTCPRCQQPVYFAEKVSSLGKNWHRFCLKCERCHSILSPGGHAEHNGRPYCHKPCYGALFGPRGVNIGGVGC
				YLY
				>Danio_rerio_CRIP2_B/1-75
				NLCPRCSKKVYFAEKVTSLGKDWHRPCLRCERCSKTLAAGSHAEHDGQPYCHKPCYAVLFGPKGVNTGGVGS
				YIY
				>Danio_rerio_LOC449795_B/1-75
				NICPRCNKTVYFAEKVSSLGKDWHRPCLRCERCSKTLAAGSHAEHDGQPYCHKPCYAVLFGPKGVNTGGVGS
				YIY
				>Xenopus_tropicalis_CRIP2_B/1-75
				NLCPRCAQKVYFAEKVTSLGKDWHRPCLRCERCSKTLTPGSHAEHDGQPYCHKPCYGILFGPKGVNTGGVGS
				YIY
				>HsCRIP2_B/1-75
				NTCPRCSKKVYFAEKVTSLGKDWHRPCLRCERCGKTLTPGGHAEHDGQPYCHKPCYGILFGPKGVNTGAVGS
				YIY
				>MmCRIP2_B/1-75
				NMCPRCNKRVYFAEKVTSLGKDWHRPCLRCERCSKTLTPGGHAEHDGQPYCHKPCYGILFGPKGVNTGAVGS
				YIY
				>Lethenteron_reissneri_CRIP2_B/1-75
				SLCPRCGKKVYFAEKVTSLGHDWHRPCLRCERCSKTLASGGHAEHDGKPYCHVPCYGLLFGPKGVNTGVVGC
				YIY
				>Petromyzon_marinus_LIM2_B/30-104
				SLCPRCGKKVYFAEKVTSLGHDWHRPCLRCERCSKTLAPGGHAEHDGKPYCHVPCYGLLFGPKGVNTGAVGC
				YIY
				>Danio_rerio_CRIP3_B/1-75
				YLCPGCGKAVYFAEKVMSLGRNWHRPCLRCVRCKKTLTPGGHAEHEGSPYCHVPCYGYLFGPKGVNIGRVGC
				YIY
				>MmCRIP3_B/1-75
				SLCPGCGDPVFFAEKVMSLGRNWHRPCLRCQRCRKTLTAGSHAEHDGMPYCHIPCYGYLFGPKGVNIGDVGC
				YIY
				>Xenopus_tropicalis_CRIP3_B/1-75
				ALCPGCGKPVFFAEKVMSLGRNWHRPCLRCQRCNKTLTAGGHAEHDGLPYCHVPCYGYLFGPKGVNIGDVGC
				YLY
				>HsCRIP3_B/1-74
				SLCPGCGEPVYFAEKVMSLGRNWHRPCLRCQRCHKTLTAGSHAEHDGVPYCHVPCYGYLFGPKGGQPHPRGM
				YM-
				>Branchiostoma_floridae_CRIP2_A/1-75
				PKCPTCTKEVYFAEKVTSLGKDWHRACLKCQKCNKTLTPGSHAEHDMKPYCNHPCYGVLFGPKGVNIGGAGS
				FVY
				>Branchiostoma_lanceolatum_LIM1/1-75
				PKCPTCTKEVYFAEKVTSLGKDWHRGCLKCQRCQKTLTPGGHAEHDSKPYCNQPCYGILFGPKGVNIGGAGA
				FVY
				>Branchiostoma_floridae_CRIP2_B/1-74
				PNCPKCNKPVYFAERRRSLGKDWHRACLRCEKCNKVLSPGGHAEHESKPYCTK-CHGVLFGPRGVNIGGVGS
				YAY
				>Branchiostoma_lanceolatum_LIM2/1-75
				PNCPKCNKAVYFAERHRSLGKDWHRACLRCEKCNKVLKPGGHAEHEGKPYCTKPCYGVLFGPRGVNIGGVGS
				YAY
				>Branchiostoma_lanceolatum_CRIP1/1-75
				DVCPSCTKVVYFAERKYSLGKSWHKLCLKCTKCKRQLNPGGHAEHEGKPYCHQPCYSALFGPKGYGHGGAES
				HVF
				>Branchiostoma_floridae_CRIP1/1-75
				DVCPSCTKVVYFAERKYSLGKSWHKLCLKCTKCKRQLNPGGHAEHEGKPYCHQPCYSALFGPKGYGHGGAES
				HIF
				>Ciona_intestinalis_CRIP1/1-75
				EKCAGCGKTVYFAEKITAIKKTWHKPCLRCEKCKKTLQPGKLSEHDDKPYCNIPCYSALFGPKGYGHGGTES
				HSY
				>Saccoglossus_kowalevskii_CRIP2_B/1-74
				PKCPKCGKEVYFAEKKTSMGKDWHNFCLKCEKCNKTLTPGSHSVHDDKPYCN-PCYGAAFGPGGVRMGTSGA
				DSY
				>Capsaspora_owczarzaki/1-75
				GKCAACGKEVYFAEKKTSLGKEWHGPCLKCVECKKTLTCGAHSEHDGKPYCTTPCHMKLFGPGGYRGAGTDS
				HKY
				>Apis_mellifera_RASSF/1-75
				WKCHKCGKPVYFAERKQSLGYDWHPECLRCEECGKRLNPGQHAEHKGVPYCHVPCYGALFGPQLFGHGTVES
				HTS
				>Drosophila_melanogaster_RASSF/1-75
				WKCHKCGKPVYFAERKQSIGYDWHPECLRCEECGKRLNPGQHAEHKSVPYCHVPCYGALFGPQLFGHGTVES
				HKS
				>Daphnia_pulex_RASSF/1-75
				WSCHKCGKPVFFAERKQSMGYDWHPDCLKCEECGKILKPGQHAEHKGVSYCHVPCYGALFGPQLFGHGTVES
				HKS
				>Pocillopora_damicornis_RASSF/1-75
				PRSPRVGRSKSFAEQRNSLGKVWHPGCLRCEECGKRLNPGQHSEHRGIPYCNIPCYSLLFGPGGYGRGGTES
				YQY
				>Actinia_tenebrosa_RASSF/1-75
				ATNHRVGRSKSFTEQKNSLGKVWHPSCLRCEECGKRLNPGQHSEHRGIPYCNIPCYSFLFGPGGYGHGGTES
				HKY
				>Nematostella_vectensis_RASSF/1-75
				SECHKCGKLVYFAEQKNSLGKVWHPSCLRCEECGKRLNPGQHSEHRGIPYCNLPCYSLLFGPGGYGHGGTES
				HKH
				>Crassostrea_virginica_RASSF/1-75
				NSCPKCGKTVYFAERKTSLGKNWHPNCLRCEECEKILTPGQHAERKGLPYCHRPCYARLFGPQMMGYGSVVS
				PAN
				>Saccoglossus_kowalevskii_CRIP2_A/1-71
				----RQLREKGTAERKTSLGKDWHQFCLKCEKCGKTLTPGSHSEHDGQPYCTRPCYTALYGPKGVRAGGVNS
				YTS
				>Lytechinus_variegatus_CRIP1/1-74
				PNCPKCSKPVYFVEEAKALGKTWHKTCLKCTSCKKTLTPGNFSDKENQPYCN-PCYQKNFGASGYRAGAANS
				YQW
				>Danio_rerio_CRIP2like/1-74
				SFCPICGKPVYFGEKKRSLGRDYHPLCLKCHKCKRQLTPGQHAEHDEKPFCT-NCFMRDFGPRAGNRGPAVI
				RTY
