## Supplementary material for "Cysteine Rich Intestinal Protein 2 is a copper-responsive regulator of skeletal muscle differentiation": Supp. Table 6

### Sheet: Index of tabs
	Proliferation:
	KO Crip2 RNA-seq Down & - Cu Crip binding: PROL. down - No Cu Crip2 binding
	KO Crip2 RNA-seq Down & - Cu Crip binding: PROL. down - +Cu Crip2 binding
	KO Crip2 RNA-seq Up & - Cu Crip binding: PROL. up - No Cu Crip2 binding
	KO Crip2 RNA-seq Up & - Cu Crip binding: PROL. up - +Cu Crip2 binding
	Differentiation:
	KO Crip2 RNA-seq Down & - Cu Crip binding: DIFF. down - No Cu Crip2 binding
	KO Crip2 RNA-seq Down & + Cu Crip binding: DIFF. down - +Cu Crip2 binding
	KO Crip2 RNA-seq Down & + Ins Crip binding: DIFF. down - +Ins Crip2 binding
	KO Crip2 RNA-seq Up & + Cu Crip binding: DIFF. up - +Cu Crip2 binding
	KO Crip2 RNA-seq Up & + Ins Crip binding: DIFF. up - +Ins Crip2 binding

### Sheet: PROL. down - No Cu Crip2 bindin
PeakID (cmd=annotatePeaks.pl Prol_sig_down_and_noCu_CRIP2_binding.txt mm10r -go Prol_sig_down_and_noCu_CRIP2_binding_GO -annStats Prol_sig_down_and_noCu_CRIP2_binding_annStats.txt -genomeOntology Prol_sig_down_and_noCu_CRIP2_binding_GenomeOntology -cpu 6)	Chr	Start	End	Strand	Peak Score	Focus Ratio/Region Size	Annotation	Detailed Annotation	Distance to TSS	Nearest PromoterID	Entrez ID	Nearest Unigene	Nearest Refseq	Nearest Ensembl	Gene Name	Gene Alias	Gene Description	Gene Type
1-28	chr15	78925726	78927030	+	0	NA	promoter-TSS (NM_008495)	promoter-TSS (NM_008495)	-347	NM_008495	16852	Mm.43831	NM_008495	ENSMUSG00000068220	Lgals1	AA410090|Gal-1|Galbp|L-14.5|L14|Lect14|galectin-1	lectin, galactose binding, soluble 1	protein-coding
1-16	chr11	23255042	23256588	+	0	NA	promoter-TSS (NM_134014)	promoter-TSS (NM_134014)	-226	NM_001035226	103573	Mm.217547	NM_134014	ENSMUSG00000020290	Xpo1	AA420417|Crm1|Exp1	exportin 1	protein-coding
1-21	chr8	94178083	94179655	+	0	NA	promoter-TSS (NM_013602)	promoter-TSS (NM_013602)	-220	NM_013602	17748	Mm.192991	NM_013602	ENSMUSG00000031765	Mt1	MT-I|Mt-1	metallothionein 1	protein-coding
1-30	chrM	3	6505	+	0	NA	NA	Intergenic	NA	NA
1-14	chr3	79628080	79629272	+	0	NA	promoter-TSS (NM_029482)	promoter-TSS (NM_029482)	91	NM_025794	66841	Mm.28336	NM_025794	ENSMUSG00000027809	Etfdh	0610010I20Rik|AV001013	electron transferring flavoprotein, dehydrogenase	protein-coding
1-20	chr14	54685217	54687048	+	0	NA	promoter-TSS (NM_021437)	promoter-TSS (NM_021437)	-39	NM_021437	58248	Mm.197509	NM_021437	ENSMUSG00000040822	1700123O20Rik	MNCb-2990	RIKEN cDNA 1700123O20 gene	protein-coding
1-31	chr17	23675198	23678468	-	0	NA	intron (NM_013749, intron 1 of 3)	CpG	616	NM_001161746	27279	Mm.28518	NM_013749	ENSMUSG00000023905	Tnfrsf12a	AI255180|C87282|Fn14|HPIP|TWEAK-R|TweakR	tumor necrosis factor receptor superfamily, member 12a	protein-coding
1-17	chr11	69670885	69673423	-	0	NA	TTS (NM_001163571)	TTS (NM_001163571)	269	NM_001159375	13681	Mm.26680	NM_144958	ENSMUSG00000059796	Eif4a1	BM-010|Ddx2a|Eif4	eukaryotic translation initiation factor 4A1	protein-coding
1-25	chr16	11143126	11144412	+	0	NA	intron (NR_027502, intron 19 of 22)	B1_Mus1|SINE|Alu	-9237	NM_029582	106200	Mm.291015	NM_029582	ENSMUSG00000022498	Txndc11	2810408E11Rik|AI427833|EFP1|Txdc11	thioredoxin domain containing 11	protein-coding
1-6	chr10	75516552	75518042	+	0	NA	promoter-TSS (NM_175133)	promoter-TSS (NM_175133)	84	NM_175133	68778	Mm.29382	NM_175133	ENSMUSG00000033416	Gucd1	1110038D17Rik	guanylyl cyclase domain containing 1	protein-coding
1-32	chr7	127207749	127209516	-	0	NA	promoter-TSS (NM_144522)	promoter-TSS (NM_144522)	-164	NM_144522	68449	Mm.41420	NM_144522	ENSMUSG00000042492	Tbc1d10b	1110003P22Rik|C87963	TBC1 domain family, member 10b	protein-coding
1-19	chr9	57075377	57076627	+	0	NA	promoter-TSS (NM_011378)	promoter-TSS (NM_011378)	47	NR_152107	72588	Mm.70350	NR_152107		2700012I20Rik	-	RIKEN cDNA 2700012I20 gene	ncRNA
1-22	chr17	48409015	48410245	+	0	NA	promoter-TSS (NM_001357904)	promoter-TSS (NM_001357904)	190	NM_010913	18044	Mm.4929	NM_010913	ENSMUSG00000023994	Nfya	AA407810|Cbf-b|SEZ-10|SEZ10	nuclear transcription factor-Y alpha	protein-coding
1	chr3	135437150	135439210	+	0	NA	promoter-TSS (NM_025356)	promoter-TSS (NM_025356)	-52	NM_001356594	66105	Mm.49884	NM_025356	ENSMUSG00000078578	Ube2d3	1100001F19Rik|9430029A22Rik|AA414951	ubiquitin-conjugating enzyme E2D 3	protein-coding
1-2	chr9	106428455	106429590	+	0	NA	promoter-TSS (NM_001324534)	promoter-TSS (NM_001324534)	-389	NM_001324533	19944	Mm.288696	NM_009082	ENSMUSG00000048758	Rpl29	Rpl43	ribosomal protein L29	protein-coding
1-23	chr17	84957000	84958375	+	0	NA	promoter-TSS (NM_001159496)	promoter-TSS (NM_001159496)	23	NR_027930	68531	Mm.249695	NR_027929	ENSMUSG00000097047	1110020A21Rik	2600015P10Rik	RIKEN cDNA 1110020A21 gene	ncRNA
1-3	chr18	74778471	74779517	-	0	NA	promoter-TSS (NR_028560)	promoter-TSS (NR_028560)	-218	NM_177470	52538	Mm.245724	NM_177470	ENSMUSG00000036880	Acaa2	0610011L04Rik|AI255831|AI265397|D18Ertd240e	acetyl-Coenzyme A acyltransferase 2 (mitochondrial 3-oxoacyl-Coenzyme A thiolase)	protein-coding
1-12	chr7	24883372	24884916	+	0	NA	promoter-TSS (NM_001360119)	promoter-TSS (NM_001360119)	-448	NM_001360119	20085	Mm.300281	NM_023133	ENSMUSG00000040952	Rps19	Dsk3	ribosomal protein S19	protein-coding
1-29	chr16	38088002	38090287	+	0	NA	non-coding (NR_033221, exon 1 of 1)	non-coding (NR_033221, exon 1 of 1)	116	NR_033221	414072	Mm.483602	NR_033221		BC031361	-	cDNA sequence BC031361	ncRNA
1-5	chr1	86525727	86526806	+	0	NA	promoter-TSS (NM_001360831)	promoter-TSS (NM_001360831)	-291	NM_008972	19231	Mm.19187	NM_008972	ENSMUSG00000026238	Ptma	Thym	prothymosin alpha	protein-coding
1-15	chr15	78173475	78175107	-	0	NA	promoter-TSS (NM_025931)	promoter-TSS (NM_025931)	-183	NM_025931	67042	Mm.30191	NM_025931	ENSMUSG00000016637	Ift27	2600013G09Rik|Rabl4	intraflagellar transport 27	protein-coding
1-4	chr5	110839563	110840777	-	0	NA	promoter-TSS (NM_153571)	promoter-TSS (NM_153571)	153	NM_016681	50883	Mm.279308	NM_016681	ENSMUSG00000029521	Chek2	CHK2|Cds1|HUCDS1|Rad53	checkpoint kinase 2	protein-coding
1-13	chr7	73537623	73538621	-	0	NA	intron (NM_001081345, intron 2 of 38)	intron (NM_001081345, intron 2 of 38)	3624	NM_001081345	244059	Mm.34539	NM_001081345	ENSMUSG00000078671	Chd2	2810013C04Rik|2810040A01Rik|5630401D06Rik|AI851092|BC029703|CHD-2	chromodomain helicase DNA binding protein 2	protein-coding
1-7	chr8	105859581	105860982	+	0	NA	promoter-TSS (NM_001357229)	promoter-TSS (NM_001357229)	-252	NM_026532	68051	Mm.455474	NM_026532	ENSMUSG00000008450	Nutf2	2700067I02Rik|AI115459|AI413596|AW546000|Ntf2|Ntf3|PP15	nuclear transport factor 2	protein-coding
1-18	chr11	69837515	69838637	+	0	NA	promoter-TSS (NM_026982)	promoter-TSS (NM_026982)	-449	NM_026982	69186	Mm.248772	NM_026982	ENSMUSG00000070394	Tmem256	1810027O10Rik|3110009M16Rik	transmembrane protein 256	protein-coding
1-9	chr10	128548967	128550305	-	0	NA	promoter-TSS (NM_018860)	promoter-TSS (NM_018860)	-468	NM_018860	67945	Mm.290786	NM_018860	ENSMUSG00000093674	Rpl41	1810055P16Rik|2210411K19Rik	ribosomal protein L41	protein-coding
1-27	chr16	84833878	84836625	-	0	NA	promoter-TSS (NM_001302216)	promoter-TSS (NM_001302216)	127	NM_008065	14390	Mm.18974	NM_008065	ENSMUSG00000008976	Gabpa	GABPalpha	GA repeat binding protein, alpha	protein-coding
1-8	chr4	57956308	57957411	-	0	NA	promoter-TSS (NM_011660)	promoter-TSS (NM_011660)	-448	NM_011660	22166	Mm.260618	NM_011660	ENSMUSG00000028367	Txn1	ADF|AW550880|Trx1|Txn	thioredoxin 1	protein-coding
1-10	chr2	144011193	144012263	-	0	NA	promoter-TSS (NM_024281)	promoter-TSS (NM_024281)	-465	NM_024281	81910	Mm.13705	NM_024281	ENSMUSG00000027422	Rrbp1	1700087N07Rik|5730465C04Rik|ES/130|mKIAA1398|mRRp0|mRRp1.8|mRRp10|mRRp15a|mRRp15b|mRRp16.8|mRRp2|mRRp41|mRRp47|mRRp5.4|p180	ribosome binding protein 1	protein-coding
1-24	chr14	19416738	19419930	-	0	NA	Intergenic	GSAT_MM|Satellite|Satellite	184253	NM_001024706	432825	Mm.327147	NM_001024706	ENSMUSG00000095024	Gm5458	EG432825	predicted gene 5458	protein-coding
1-26	chr16	35981083	35982141	-	0	NA	Intergenic	LSU-rRNA_Hsa|rRNA|rRNA	-1751	NM_008465	16646	Mm.3991	NM_008465	ENSMUSG00000022905	Kpna1	AW494490|IPOA5|NPI1|Rch2|mSRP1	karyopherin (importin) alpha 1	protein-coding
1-11	chr4	152324743	152326046	+	0	NA	promoter-TSS (NR_102292)	promoter-TSS (NR_102292)	-332	NM_009079	19934	Mm.307846	NM_009079	ENSMUSG00000028936	Rpl22	2700038K18Rik	ribosomal protein L22	protein-coding

### Sheet: PROL. down - +Cu Crip2 binding
PeakID (cmd=annotatePeaks.pl Prol_sig_down_and_plusCu_CRIP2_binding.txt mm10r -go Prol_sig_down_and_plusCu_CRIP2_binding_GO -annStats Prol_sig_down_and_plusCu_CRIP2_binding_annStats.txt -genomeOntology Prol_sig_down_and_plusCu_CRIP2_binding_GenomeOntology -cpu 6)	Chr	Start	End	Strand	Peak Score	Focus Ratio/Region Size	Annotation	Detailed Annotation	Distance to TSS	Nearest PromoterID	Entrez ID	Nearest Unigene	Nearest Refseq	Nearest Ensembl	Gene Name	Gene Alias	Gene Description	Gene Type
1-23	chr7	45458801	45461830	-	0	NA	promoter-TSS (NM_010240)	promoter-TSS (NM_010240)	-429	NM_010240	14325	Mm.30357	NM_010240	ENSMUSG00000050708	Ftl1	Ftl|Ftl-1|L-ferritin	ferritin light polypeptide 1	protein-coding
1-5	chr17	84957000	84958375	+	0	NA	promoter-TSS (NM_001159496)	promoter-TSS (NM_001159496)	23	NR_027930	68531	Mm.249695	NR_027929	ENSMUSG00000097047	1110020A21Rik	2600015P10Rik	RIKEN cDNA 1110020A21 gene	ncRNA
1-4	chr17	48409015	48410245	+	0	NA	promoter-TSS (NM_001357904)	promoter-TSS (NM_001357904)	190	NM_010913	18044	Mm.4929	NM_010913	ENSMUSG00000023994	Nfya	AA407810|Cbf-b|SEZ-10|SEZ10	nuclear transcription factor-Y alpha	protein-coding
1-25	chr12	105031351	105032944	-	0	NA	promoter-TSS (NR_028576)	promoter-TSS (NR_028576)	132	NR_003145	69434	Mm.380736	NR_003145	ENSMUSG00000113722	Snhg10	1700026B20Rik|AI642517	small nucleolar RNA host gene 10	ncRNA
1-16	chr7	142575854	142578130	+	0	NA	TTS (NR_030416)	TTS (NR_030416)	155	NR_030416	735280		NR_030416	ENSMUSG00000076275	Mir675	Mirn675|mir-675|mmu-mir-675	microRNA 675	ncRNA
1-6	chr14	19416738	19419930	-	0	NA	Intergenic	GSAT_MM|Satellite|Satellite	184253	NM_001024706	432825	Mm.327147	NM_001024706	ENSMUSG00000095024	Gm5458	EG432825	predicted gene 5458	protein-coding
1-20	chr4	43491901	43494063	+	0	NA	promoter-TSS (NR_001460)	promoter-TSS (NR_001460)	77	NR_001460	19782		NR_001460	ENSMUSG00000088088	Rmrp	1110032O22Rik|Rmrpr	RNA component of mitochondrial RNAase P	ncRNA
1-3	chr8	94178083	94179655	+	0	NA	promoter-TSS (NM_013602)	promoter-TSS (NM_013602)	-220	NM_013602	17748	Mm.192991	NM_013602	ENSMUSG00000031765	Mt1	MT-I|Mt-1	metallothionein 1	protein-coding
1-2	chr14	54685217	54687048	+	0	NA	promoter-TSS (NM_021437)	promoter-TSS (NM_021437)	-39	NM_021437	58248	Mm.197509	NM_021437	ENSMUSG00000040822	1700123O20Rik	MNCb-2990	RIKEN cDNA 1700123O20 gene	protein-coding
1-21	chr17	84789823	84791789	-	0	NA	promoter-TSS (NM_028233)	promoter-TSS (NM_028233)	-20	NM_028233	72416	Mm.217027	NM_028233	ENSMUSG00000024120	Lrpprc	3110001K13Rik|C76645|Gp130|Lrp130|Lsfc	leucine-rich PPR-motif containing	protein-coding
1-27	chr5	124350217	124353233	-	0	NA	intron (NM_013812, intron 1 of 3)	intron (NM_013812, intron 1 of 3)	2903	NM_013812	13445	Mm.391838	NM_013812	ENSMUSG00000029394	Cdk2ap1	Apc10|Cdkap1|DORC1|Doc1|ST19|doc-1|p12	CDK2 (cyclin-dependent kinase 2)-associated protein 1	protein-coding
1-10	chr15	78925726	78927030	+	0	NA	promoter-TSS (NM_008495)	promoter-TSS (NM_008495)	-347	NM_008495	16852	Mm.43831	NM_008495	ENSMUSG00000068220	Lgals1	AA410090|Gal-1|Galbp|L-14.5|L14|Lect14|galectin-1	lectin, galactose binding, soluble 1	protein-coding
1-11	chr16	38088002	38090287	+	0	NA	non-coding (NR_033221, exon 1 of 1)	non-coding (NR_033221, exon 1 of 1)	116	NR_033221	414072	Mm.483602	NR_033221		BC031361	-	cDNA sequence BC031361	ncRNA
1-17	chr18	42510488	42511889	+	0	NA	promoter-TSS (NR_110344)	promoter-TSS (NR_110344)	-299	NM_001039474	56070	Mm.270511	NM_001039474	ENSMUSG00000024498	Tcerg1	2410022J09Rik|2900090C16Rik|AI428505|CA150b|FBP23|FBP28|Taf2s|ca150|p144	transcription elongation regulator 1 (CA150)	protein-coding
1-13	chr17	23675198	23678468	-	0	NA	intron (NM_013749, intron 1 of 3)	CpG	616	NM_013749	27279	Mm.28518	NM_013749	ENSMUSG00000023905	Tnfrsf12a	AI255180|C87282|Fn14|HPIP|TWEAK-R|TweakR	tumor necrosis factor receptor superfamily, member 12a	protein-coding
1-15	chr5	140606321	140608409	+	0	NA	promoter-TSS (NM_008494)	promoter-TSS (NM_008494)	24	NM_008494	16848	Mm.12834	NM_008494	ENSMUSG00000029570	Lfng	AW061165	LFNG O-fucosylpeptide 3-beta-N-acetylglucosaminyltransferase	protein-coding
1-19	chr10	75771817	75774414	-	0	NA	intron (NM_010027, intron 1 of 2)	intron (NM_010027, intron 1 of 2)	259	NM_010027	13202	Mm.298947	NM_010027	ENSMUSG00000001666	Ddt	C78655	D-dopachrome tautomerase	protein-coding
1-26	chr11	68690560	68692550	+	0	NA	promoter-TSS (NM_175260)	promoter-TSS (NM_175260)	-360	NM_175260	77579	Mm.218233	NM_175260	ENSMUSG00000020900	Myh10	5730504C04Rik|9330167F11Rik|Fltn|Myhn-2|Myhn2|NMHC II-B|NMHC-B|NMHCII-B|NMMHC II-b|NMMHC-B|NMMHC-IIB|SMemb|mKIAA3005	myosin, heavy polypeptide 10, non-muscle	protein-coding
1-22	chr13	51644233	51645702	+	0	NA	promoter-TSS (NM_025415)	promoter-TSS (NM_025415)	-265	NM_025415	66197	Mm.222228	NM_025415	ENSMUSG00000062248	Cks2	1110038L14Rik|CKSHS2	CDC28 protein kinase regulatory subunit 2	protein-coding
1-7	chr16	11143126	11144412	+	0	NA	intron (NR_027502, intron 19 of 22)	B1_Mus1|SINE|Alu	-9237	NM_029582	106200	Mm.291015	NM_029582	ENSMUSG00000022498	Txndc11	2810408E11Rik|AI427833|EFP1|Txdc11	thioredoxin domain containing 11	protein-coding
1-28	chr7	127207749	127209516	-	0	NA	promoter-TSS (NM_144522)	promoter-TSS (NM_144522)	-164	NM_144522	68449	Mm.41420	NM_144522	ENSMUSG00000042492	Tbc1d10b	1110003P22Rik|C87963	TBC1 domain family, member 10b	protein-coding
1-14	chr5	137502086	137503518	-	0	NA	promoter-TSS (NM_028753)	promoter-TSS (NM_028753)	-373	NM_028753	74097	Mm.290242	NM_028753	ENSMUSG00000029715	Pop7	0610037N12Rik|AI852017|Rpp20	processing of precursor 7, ribonuclease P family, (S. cerevisiae)	protein-coding
1	chr9	57075377	57076627	+	0	NA	promoter-TSS (NM_011378)	promoter-TSS (NM_011378)	47	NR_152107	72588	Mm.70350	NR_152107		2700012I20Rik	-	RIKEN cDNA 2700012I20 gene	ncRNA
1-24	chr16	96127468	96128966	-	0	NA	promoter-TSS (NM_008251)	promoter-TSS (NM_008251)	-492	NM_008251	15312	Mm.2756	NM_008251	ENSMUSG00000040681	Hmgn1	HMG-14|Hmg14	high mobility group nucleosomal binding domain 1	protein-coding
1-9	chr16	84833878	84836625	-	0	NA	promoter-TSS (NM_001302216)	promoter-TSS (NM_001302216)	127	NM_008065	14390	Mm.18974	NM_008065	ENSMUSG00000008976	Gabpa	GABPalpha	GA repeat binding protein, alpha	protein-coding
1-8	chr16	35981083	35982141	-	0	NA	Intergenic	LSU-rRNA_Hsa|rRNA|rRNA	-1751	NM_008465	16646	Mm.3991	NM_008465	ENSMUSG00000022905	Kpna1	AW494490|IPOA5|NPI1|Rch2|mSRP1	karyopherin (importin) alpha 1	protein-coding
1-12	chrM	3	6505	+	0	NA	NA	Intergenic	NA	NA
1-18	chr1	120118834	120122078	-	0	NA	promoter-TSS (NM_001172074)	promoter-TSS (NM_001172074)	463	NM_001037999	13167	Mm.2785	NM_007830	ENSMUSG00000026385	Dbi	ACBD1|Acbp|EP|endozepine	diazepam binding inhibitor	protein-coding

### Sheet: PROL. up - No Cu Crip2 bindin
PeakID (cmd=annotatePeaks.pl Prol_sig_up_and_noCu_CRIP2_binding.txt mm10r -go Prol_sig_up_and_noCu_CRIP2_binding_GO -annStats Prol_sig_up_and_noCu_CRIP2_binding_annStats.txt -genomeOntology Prol_sig_up_and_noCu_CRIP2_binding_GenomeOntology -cpu 6)	Chr	Start	End	Strand	Peak Score	Focus Ratio/Region Size	Annotation	Detailed Annotation	Distance to TSS	Nearest PromoterID	Entrez ID	Nearest Unigene	Nearest Refseq	Nearest Ensembl	Gene Name	Gene Alias	Gene Description	Gene Type
1-11	chr10	128525795	128526871	-	0	NA	promoter-TSS (NM_011843)	promoter-TSS (NM_011843)	-474	NM_011843	23943	Mm.66056	NM_011843	ENSMUSG00000025366	Esyt1	Fam62a|Mbc2|vp115	extended synaptotagmin-like protein 1	protein-coding
1-29	chr10	80147273	80151237	+	0	NA	promoter-TSS (NM_001305799)	promoter-TSS (NM_001305799)	-427	NM_001305799	59090	Mm.143813	NM_021565	ENSMUSG00000035621	Midn	3000003C15Rik	midnolin	protein-coding
1-27	chr5	32134802	32136226	+	0	NA	promoter-TSS (NM_008037)	promoter-TSS (NM_008037)	-958	NM_008037	14284	Mm.24684	NM_008037	ENSMUSG00000029135	Fosl2	Fra-2	fos-like antigen 2	protein-coding
1-30	chr10	80621839	80622837	+	0	NA	promoter-TSS (NM_134002)	promoter-TSS (NM_134002)	-442	NM_134002	103236	Mm.29873	NM_134002	ENSMUSG00000003345	Csnk1g2	2810429I12Rik|AI463719	casein kinase 1, gamma 2	protein-coding
1-16	chr2	13572928	13574522	+	0	NA	promoter-TSS (NM_011701)	promoter-TSS (NM_011701)	-586	NM_011701	22352	Mm.268000	NM_011701	ENSMUSG00000026728	Vim	-	vimentin	protein-coding
1-41	chr7	127207749	127209516	-	0	NA	promoter-TSS (NM_144522)	promoter-TSS (NM_144522)	-164	NM_144522	68449	Mm.41420	NM_144522	ENSMUSG00000042492	Tbc1d10b	1110003P22Rik|C87963	TBC1 domain family, member 10b	protein-coding
1-20	chr2	154790097	154791714	+	0	NA	promoter-TSS (NM_001139511)	promoter-TSS (NM_001139511)	-205	NM_001139512	19383	Mm.221440	NM_023130	ENSMUSG00000027593	Raly	AI663842|Merc	hnRNP-associated with lethal yellow	protein-coding
1-37	chr7	25281131	25283216	+	0	NA	promoter-TSS (NM_027882)	promoter-TSS (NM_027882)	-6	NM_027882	71722	Mm.28833	NM_027882	ENSMUSG00000005442	Cic	1200010B10Rik|mKIAA0306	capicua transcriptional repressor	protein-coding
1-39	chr7	127026454	127029957	-	0	NA	exon (NM_145588, exon 12 of 14)	exon (NM_145588, exon 12 of 14)	-1726	NM_010772	17188	Mm.378964	NM_010772	ENSMUSG00000030678	Maz	MAZI|PUR1|Pur-1|SAF-1|SAF-2	MYC-associated zinc finger protein (purine-binding transcription factor)	protein-coding
1-22	chr17	56461847	56463216	-	0	NA	promoter-TSS (NM_001252456)	promoter-TSS (NM_001252456)	-310	NM_001252456	19280	Mm.258771	NM_011218	ENSMUSG00000013236	Ptprs	AL022616|PTP|PTP-NU3|PTPNU-3|PTPsigma|Ptpt9|R-PTP-S|RPTPsigma	protein tyrosine phosphatase, receptor type, S	protein-coding
1-33	chr8	70776598	70777713	-	0	NA	promoter-TSS (NM_008841)	promoter-TSS (NM_008841)	293	NR_029440	72093	Mm.271208	NR_029440		2010320M18Rik	-	RIKEN cDNA 2010320M18 gene	ncRNA
1-14	chr7	25316165	25317178	+	0	NA	promoter-TSS (NM_001160400)	promoter-TSS (NM_001160400)	-493	NM_001160400	269878	Mm.38527	NM_001160400	ENSMUSG00000045039	Megf8	AW049492|Egfl4|b2b1702.2Clo|b2b1702Clo|b2b288Clo|m687Ddg|mKIAA0817	multiple EGF-like-domains 8	protein-coding
1-32	chr10	81291964	81293162	+	0	NA	promoter-TSS (NM_001282095)	promoter-TSS (NM_001282095)	-400	NM_001146687	18717	Mm.24222	NM_008844	ENSMUSG00000034902	Pip5k1c	AI115456|AI835305|Pip5kIgamma	phosphatidylinositol-4-phosphate 5-kinase, type 1 gamma	protein-coding
1-23	chr7	44815089	44816619	+	0	NA	promoter-TSS (NM_030693)	promoter-TSS (NM_030693)	-196	NM_030693	107503	Mm.389890	NM_030693	ENSMUSG00000038539	Atf5	AFTA|Atf7|Atfx|ODA-10	activating transcription factor 5	protein-coding
1-35	chr17	34602283	34604843	+	0	NA	promoter-TSS (NM_019403)	promoter-TSS (NM_019403)	-2	NM_019403	54197	Mm.274542	NM_019403	ENSMUSG00000015478	Rnf5	2410131O05Rik|AA407576|NG2	ring finger protein 5	protein-coding
1-28	chr10	79984042	79985330	-	0	NA	promoter-TSS (NM_001003949)	promoter-TSS (NM_001003949)	-426	NM_001359632	216157	Mm.29442	NM_001003949	ENSMUSG00000013858	Tmem259	AC087114.7gm2|ORF61|R32184_3|mFLJ00277	transmembrane protein 259	protein-coding
1-38	chr9	65579036	65581040	-	0	NA	promoter-TSS (NM_153119)	promoter-TSS (NM_153119)	49	NM_153119	102595	Mm.247303	NM_153119	ENSMUSG00000050721	Plekho2	AI840980|Plekhq1	pleckstrin homology domain containing, family O member 2	protein-coding
1-25	chr7	44869059	44870788	-	0	NA	promoter-TSS (NM_133949)	promoter-TSS (NM_133949)	-135	NM_133949	84113	Mm.42855	NM_133949	ENSMUSG00000038502	Ptov1	1110030G05Rik|AU041779|Gcap3	prostate tumor over expressed gene 1	protein-coding
1-4	chr5	114368671	114371663	-	0	NA	exon (NM_026145, exon 3 of 7)	exon (NM_026145, exon 3 of 7)	10338	NM_026145	330171	Mm.238285	NM_026145	ENSMUSG00000001098	Kctd10	AW536343|C87062|mBACURD3	potassium channel tetramerisation domain containing 10	protein-coding
1-34	chr8	105470908	105472526	-	0	NA	promoter-TSS (NM_026481)	promoter-TSS (NM_026481)	-295	NM_026481	67971	Mm.29358	NM_026481	ENSMUSG00000014846	Tppp3	2700055K07Rik|CGI-38|Ceacam9|mmCGM8	tubulin polymerization-promoting protein family member 3	protein-coding
1-13	chr7	25266705	25268386	+	0	NA	promoter-TSS (NM_001302811)	promoter-TSS (NM_001302811)	-154	NM_001302811	71722	Mm.28833	NM_027882	ENSMUSG00000005442	Cic	1200010B10Rik|mKIAA0306	capicua transcriptional repressor	protein-coding
1-12	chr4	155562701	155564071	+	0	NA	promoter-TSS (NM_001159637)	promoter-TSS (NM_001159637)	-429	NM_001355599	192185	Mm.28347	NM_138671	ENSMUSG00000029063	Nadk	4432404C02Rik|BC004012	NAD kinase	protein-coding
1-7	chr7	126884705	126885703	-	0	NA	promoter-TSS (NM_001163775)	promoter-TSS (NM_001163775)	-237	NM_001163775	381921	Mm.259634	NM_001163774	ENSMUSG00000059981	Taok2	1110033K02Rik|B230344N16|MAP3K17|PSK|PSK1|TAO1|TAO2|mKIAA0881	TAO kinase 2	protein-coding
1-6	chr7	108933418	108934481	+	0	NA	promoter-TSS (NM_025344)	promoter-TSS (NM_025344)	-466	NM_025344	66085	Mm.182962	NM_025344	ENSMUSG00000031029	Eif3f	0610037M02Rik|AA409853|Eif3s5	eukaryotic translation initiation factor 3, subunit F	protein-coding
1-24	chr7	44847796	44850444	+	0	NA	promoter-TSS (NM_001290695)	promoter-TSS (NM_001290695)	-41	NM_001042655	233204	Mm.27567	NM_144924	ENSMUSG00000038520	Tbc1d17	BC017607	TBC1 domain family, member 17	protein-coding
1-15	chr8	126593988	126595143	-	0	NA	Intergenic	CpG-14677	-1129	NM_001164598	270110	Mm.334918	NM_001164598	ENSMUSG00000051495	Irf2bp2	E130305N23Rik|IRF-2BP2	interferon regulatory factor 2 binding protein 2	protein-coding
1-3	chr5	112275692	112276748	+	0	NA	promoter-TSS (NM_001326590)	promoter-TSS (NM_001326590)	-471	NM_001326590	22022	Mm.250631	NM_009419	ENSMUSG00000029344	Tpst2	AI448750|D5Ucla3|Tango13b|grm|grt	protein-tyrosine sulfotransferase 2	protein-coding
1-18	chr15	76448294	76450627	+	0	NA	intron (NM_175457, intron 35 of 43)	intron (NM_175457, intron 35 of 43)	-7978	NM_198885	20289	Mm.322821	NM_198885	ENSMUSG00000034161	Scx	BB114693|Bhlha41|Scl	scleraxis	protein-coding
1-2	chr7	46375475	46376978	+	0	NA	promoter-TSS (NM_010866)	promoter-TSS (NM_010866)	-248	NM_010866	17927	Mm.1526	NM_010866	ENSMUSG00000009471	Myod1	AI503393|MYF3|MyoD|Myod-1|bHLHc1	myogenic differentiation 1	protein-coding
1-31	chr10	80701829	80702977	-	0	NA	promoter-TSS (NM_027829)	promoter-TSS (NM_027829)	-290	NM_027829	71564	Mm.35802	NM_027829	ENSMUSG00000055862	Izumo4	9030607L17Rik|AI550407	IZUMO family member 4	protein-coding
1-36	chr7	19714637	19716438	-	0	NA	promoter-TSS (NM_016871)	promoter-TSS (NM_016871)	-108	NM_016871	53333	Mm.61682	NM_016871	ENSMUSG00000002984	Tomm40	AW539759|Mom35|Tom40	translocase of outer mitochondrial membrane 40	protein-coding
1-10	chr17	46269810	46271771	-	0	NA	intron (NM_001252475, intron 1 of 8)	intron (NM_001252475, intron 1 of 8)	12236	NM_001252473	74094	Mm.284594	NM_028751	ENSMUSG00000012296	Tjap1	0610041D19Rik|AI415281|AW121008|Pilt|Tjp4	tight junction associated protein 1	protein-coding
1-5	chr5	120611740	120613517	+	0	NA	promoter-TSS (NM_028041)	promoter-TSS (NM_028041)	-39	NM_029096	100764	Mm.9654	NM_029096	ENSMUSG00000029600	Rita1	1110008J03Rik|AI853657|C86297|Rita	RBPJ interacting and tubulin associated 1	protein-coding
1-40	chr10	127665483	127669568	-	0	NA	promoter-TSS (NM_001122895)	promoter-TSS (NM_001122895)	402	NR_045171	72243	Mm.482902	NR_045171	ENSMUSG00000040195	1700012D01Rik	-	RIKEN cDNA 1700012D01 gene	ncRNA
1-21	chr11	102218765	102219929	-	0	NA	intron (NM_001284248, intron 3 of 28)	intron (NM_001284248, intron 3 of 28)	10803	NR_106179	102465892		NR_106179	ENSMUSG00000098863	Mir8101	Gm27705|mmu-mir-8101	microRNA 8101	ncRNA
1-17	chr19	11964942	11965940	+	0	NA	promoter-TSS (NM_001033174)	promoter-TSS (NM_001033174)	-403	NM_001033174	76303	Mm.291279	NM_001033174	ENSMUSG00000024687	Osbp	1110018F06Rik|AW559088|mKIAA4220	oxysterol binding protein	protein-coding
1-19	chr15	76659435	76661117	-	0	NA	promoter-TSS (NM_001358912)	promoter-TSS (NM_001358912)	-68	NM_001276322	54151	Mm.247752	NM_019396	ENSMUSG00000053929	Cyhr1	1110031M01Rik|AU042374|Chrp	cysteine and histidine rich 1	protein-coding
1-26	chr7	45013563	45017971	-	0	NA	intron (NM_001008422, intron 1 of 10)	intron (NM_001008422, intron 1 of 10)	482	NM_001008422	233208	Mm.28298	NM_001008422	ENSMUSG00000038406	Scaf1	AI480556|SR-A1	SR-related CTD-associated factor 1	protein-coding
1-9	chr8	84104690	84105768	-	0	NA	promoter-TSS (NM_001357322)	promoter-TSS (NM_001357322)	-432	NM_001357322	212123	Mm.260557	NM_172502	ENSMUSG00000037103	Dcaf15	6720484B16	DDB1 and CUL4 associated factor 15	protein-coding
1	chr15	99124917	99126821	+	0	NA	promoter-TSS (NM_139140)	promoter-TSS (NM_139140)	-976	NM_139140	72572	Mm.276650	NM_139140	ENSMUSG00000051934	Spats2	2700012F11Rik|59kDa|Scr59|p59	spermatogenesis associated, serine-rich 2	protein-coding
1-8	chr8	69996212	69997384	-	0	NA	promoter-TSS (NM_145596)	promoter-TSS (NM_145596)	-414	NM_145596	234366	Mm.270044	NM_145596	ENSMUSG00000036180	Gatad2a	1110066C11Rik|BC031407|C80248	GATA zinc finger domain containing 2A	protein-coding

### Sheet: PROL. up - +Cu Crip2 binding
PeakID (cmd=annotatePeaks.pl Prol_sig_up_and_plusCu_CRIP2_binding.txt mm10r -go Prol_sig_up_and_plusCu_CRIP2_binding_GO -annStats Prol_sig_up_and_plusCu_CRIP2_binding_annStats.txt -genomeOntology Prol_sig_up_and_plusCu_CRIP2_binding_GenomeOntology -cpu 6)	Chr	Start	End	Strand	Peak Score	Focus Ratio/Region Size	Annotation	Detailed Annotation	Distance to TSS	Nearest PromoterID	Entrez ID	Nearest Unigene	Nearest Refseq	Nearest Ensembl	Gene Name	Gene Alias	Gene Description	Gene Type
1-12	chr8	70776598	70777713	-	0	NA	promoter-TSS (NM_008841)	promoter-TSS (NM_008841)	293	NR_029440	72093	Mm.271208	NR_029440		2010320M18Rik	-	RIKEN cDNA 2010320M18 gene	ncRNA
1	chr17	56461847	56463216	-	0	NA	promoter-TSS (NM_001252456)	promoter-TSS (NM_001252456)	-310	NM_001252456	19280	Mm.258771	NM_011218	ENSMUSG00000013236	Ptprs	AL022616|PTP|PTP-NU3|PTPNU-3|PTPsigma|Ptpt9|R-PTP-S|RPTPsigma	protein tyrosine phosphatase, receptor type, S	protein-coding
1-6	chr5	32134802	32136226	+	0	NA	promoter-TSS (NM_008037)	promoter-TSS (NM_008037)	-958	NM_008037	14284	Mm.24684	NM_008037	ENSMUSG00000029135	Fosl2	Fra-2	fos-like antigen 2	protein-coding
1-14	chr17	34602283	34604843	+	0	NA	promoter-TSS (NM_019403)	promoter-TSS (NM_019403)	-2	NM_019403	54197	Mm.274542	NM_019403	ENSMUSG00000015478	Rnf5	2410131O05Rik|AA407576|NG2	ring finger protein 5	protein-coding
1-9	chr10	80621839	80622837	+	0	NA	promoter-TSS (NM_134002)	promoter-TSS (NM_134002)	-442	NM_134002	103236	Mm.29873	NM_134002	ENSMUSG00000003345	Csnk1g2	2810429I12Rik|AI463719	casein kinase 1, gamma 2	protein-coding
1-13	chr8	105470908	105472526	-	0	NA	promoter-TSS (NM_026481)	promoter-TSS (NM_026481)	-295	NM_026481	67971	Mm.29358	NM_026481	ENSMUSG00000014846	Tppp3	2700055K07Rik|CGI-38|Ceacam9|mmCGM8	tubulin polymerization-promoting protein family member 3	protein-coding
1-16	chr7	25281131	25283216	+	0	NA	promoter-TSS (NM_027882)	promoter-TSS (NM_027882)	-6	NM_027882	71722	Mm.28833	NM_027882	ENSMUSG00000005442	Cic	1200010B10Rik|mKIAA0306	capicua transcriptional repressor	protein-coding
1-31	chr6	88842807	88844720	-	0	NA	non-coding (NR_045880, exon 2 of 3)	non-coding (NR_045880, exon 2 of 3)	909	NR_045880	100038356	Mm.442704	NR_045880	ENSMUSG00000085828	Gm15612	-	predicted gene 15612	ncRNA
1-15	chr7	19714637	19716438	-	0	NA	promoter-TSS (NM_016871)	promoter-TSS (NM_016871)	-108	NM_016871	53333	Mm.61682	NM_016871	ENSMUSG00000002984	Tomm40	AW539759|Mom35|Tom40	translocase of outer mitochondrial membrane 40	protein-coding
1-3	chr7	44847796	44850444	+	0	NA	promoter-TSS (NM_001290695)	promoter-TSS (NM_001290695)	-41	NM_001042655	233204	Mm.27567	NM_144924	ENSMUSG00000038520	Tbc1d17	BC017607	TBC1 domain family, member 17	protein-coding
1-21	chr9	108458640	108461419	+	0	NA	promoter-TSS (NM_133744)	promoter-TSS (NM_133744)	-489	NM_133744	72454	Mm.46488	NM_133744	ENSMUSG00000049305	Ccdc71	2600016J21Rik	coiled-coil domain containing 71	protein-coding
1-18	chr7	127026454	127029957	-	0	NA	exon (NM_145588, exon 12 of 14)	exon (NM_145588, exon 12 of 14)	-1726	NM_010772	17188	Mm.378964	NM_010772	ENSMUSG00000030678	Maz	MAZI|PUR1|Pur-1|SAF-1|SAF-2	MYC-associated zinc finger protein (purine-binding transcription factor)	protein-coding
1-29	chr10	86777724	86779122	+	0	NA	promoter-TSS (NM_175331)	promoter-TSS (NM_175331)	-582	NM_175331	103466	Mm.200446	NM_175331	ENSMUSG00000054027	Nt5dc3	AU040402|AW540062|C630002B14Rik|TU12B1-TY	5'-nucleotidase domain containing 3	protein-coding
1-10	chr10	80701829	80702977	-	0	NA	promoter-TSS (NM_027829)	promoter-TSS (NM_027829)	-290	NM_027829	71564	Mm.35802	NM_027829	ENSMUSG00000055862	Izumo4	9030607L17Rik|AI550407	IZUMO family member 4	protein-coding
1-27	chr7	141168126	141170290	-	0	NA	promoter-TSS (NM_145135)	promoter-TSS (NM_145135)	-272	NM_145135	107702	Mm.197493	NM_145135	ENSMUSG00000038650	Rnh1	AW546468|C80305|RNH	ribonuclease/angiogenin inhibitor 1	protein-coding
1-2	chr7	44815089	44816619	+	0	NA	promoter-TSS (NM_030693)	promoter-TSS (NM_030693)	-196	NM_030693	107503	Mm.389890	NM_030693	ENSMUSG00000038539	Atf5	AFTA|Atf7|Atfx|ODA-10	activating transcription factor 5	protein-coding
1-22	chr7	44928645	44930496	-	0	NA	promoter-TSS (NM_007458)	promoter-TSS (NM_007458)	-80	NM_001077264	11771	Mm.6877	NM_007458	ENSMUSG00000060279	Ap2a1	Adtaa	adaptor-related protein complex 2, alpha 1 subunit	protein-coding
1-5	chr7	45013563	45017971	-	0	NA	intron (NM_001008422, intron 1 of 10)	intron (NM_001008422, intron 1 of 10)	482	NM_001008422	233208	Mm.28298	NM_001008422	ENSMUSG00000038406	Scaf1	AI480556|SR-A1	SR-related CTD-associated factor 1	protein-coding
1-33	chr6	124919363	124921103	-	0	NA	intron (NR_152158, intron 1 of 1)	intron (NR_152158, intron 1 of 1)	-2287	NM_026988	69202	Mm.142187	NM_026988	ENSMUSG00000030122	Ptms	2610009E16Rik	parathymosin	protein-coding
1-24	chr14	50807424	50808767	-	0	NA	promoter-TSS (NR_002142)	promoter-TSS (NR_002142)	179	NM_009632	11546	Mm.281482	NM_009632	ENSMUSG00000036023	Parp2	ADPRT-2|ARTD2|Adprt2|Adprtl2|Aspartl2|C78626|PARP-2|mPARP-2|pADPRT-2	poly (ADP-ribose) polymerase family, member 2	protein-coding
1-32	chr19	46395700	46397803	-	0	NA	promoter-TSS (NM_015752)	promoter-TSS (NM_015752)	-145	NM_015752	24069	Mm.41210	NM_015752	ENSMUSG00000025231	Sufu	Su(fu)	SUFU negative regulator of hedgehog signaling	protein-coding
1-23	chr7	99380415	99382127	+	0	NA	promoter-TSS (NM_001362166)	promoter-TSS (NM_001362166)	-247	NM_001362168	233552	Mm.286317	NM_201352	ENSMUSG00000035314	Gdpd5	BC024955|Gde2	glycerophosphodiester phosphodiesterase domain containing 5	protein-coding
1-34	chr2	33215070	33216595	+	0	NA	promoter-TSS (NM_011923)	promoter-TSS (NM_011923)	-129	NM_011923	26360	Mm.208919	NM_011923	ENSMUSG00000004105	Angptl2	AI593246|AW260363|Arp2	angiopoietin-like 2	protein-coding
1-4	chr7	44869059	44870788	-	0	NA	promoter-TSS (NM_133949)	promoter-TSS (NM_133949)	-135	NM_133949	84113	Mm.42855	NM_133949	ENSMUSG00000038502	Ptov1	1110030G05Rik|AU041779|Gcap3	prostate tumor over expressed gene 1	protein-coding
1-26	chr7	126797753	126801751	-	0	NA	promoter-TSS (NM_007438)	promoter-TSS (NM_007438)	-498	NM_007438	11674	Mm.275831	NM_007438	ENSMUSG00000030695	Aldoa	Aldo-1|Aldo1	aldolase A, fructose-bisphosphate	protein-coding
1-7	chr10	79984042	79985330	-	0	NA	promoter-TSS (NM_001003949)	promoter-TSS (NM_001003949)	-426	NM_001003949	216157	Mm.29442	NM_001003949	ENSMUSG00000013858	Tmem259	AC087114.7gm2|ORF61|R32184_3|mFLJ00277	transmembrane protein 259	protein-coding
1-25	chr1	75316805	75318990	-	0	NA	promoter-TSS (NM_016878)	promoter-TSS (NM_016878)	-260	NM_001110831	13437	Mm.24680	NM_016878	ENSMUSG00000026209	Dnpep	AA407814	aspartyl aminopeptidase	protein-coding
1-30	chr7	19082850	19085414	+	0	NA	exon (NM_001190491, exon 1 of 13)	exon (NM_001190491, exon 1 of 13)	283	NM_032418	13400	Mm.6529	NM_032418	ENSMUSG00000030409	Dmpk	DM|DMK|Dm15|MDPK|MT-PK	dystrophia myotonica-protein kinase	protein-coding
1-11	chr10	81291964	81293162	+	0	NA	promoter-TSS (NM_001282095)	promoter-TSS (NM_001282095)	-400	NM_001293647	18717	Mm.24222	NM_008844	ENSMUSG00000034902	Pip5k1c	AI115456|AI835305|Pip5kIgamma	phosphatidylinositol-4-phosphate 5-kinase, type 1 gamma	protein-coding
1-36	chr7	25277423	25279696	+	0	NA	intron (NM_001302811, intron 2 of 20)	CpG	-3620	NM_027882	71722	Mm.28833	NM_027882	ENSMUSG00000005442	Cic	1200010B10Rik|mKIAA0306	capicua transcriptional repressor	protein-coding
1-28	chr17	29339696	29341536	-	0	NA	intron (NM_001357763, intron 3 of 11)	intron (NM_001357763, intron 3 of 11)	6711	NM_001357763	56462	Mm.3224	NM_019880	ENSMUSG00000024012	Mtch1	2310034O17Rik|AI255158|AU018396|C77849|PSAP	mitochondrial carrier 1	protein-coding
1-35	chr11	95309515	95311246	-	0	NA	promoter-TSS (NM_001195004)	promoter-TSS (NM_001195004)	-36	NR_155298	102640811	Mm.440938	NR_155298		Gm11520	-	predicted gene 11520	ncRNA
1-19	chr10	127665483	127669568	-	0	NA	promoter-TSS (NM_001122895)	promoter-TSS (NM_001122895)	402	NR_045171	72243	Mm.482902	NR_045171	ENSMUSG00000040195	1700012D01Rik	-	RIKEN cDNA 1700012D01 gene	ncRNA
1-8	chr10	80147273	80151237	+	0	NA	promoter-TSS (NM_001305799)	promoter-TSS (NM_001305799)	-427	NM_001305799	59090	Mm.143813	NM_021565	ENSMUSG00000035621	Midn	3000003C15Rik	midnolin	protein-coding
1-20	chr7	127207749	127209516	-	0	NA	promoter-TSS (NM_144522)	promoter-TSS (NM_144522)	-164	NM_144522	68449	Mm.41420	NM_144522	ENSMUSG00000042492	Tbc1d10b	1110003P22Rik|C87963	TBC1 domain family, member 10b	protein-coding
1-17	chr9	65579036	65581040	-	0	NA	promoter-TSS (NM_153119)	promoter-TSS (NM_153119)	49	NM_153119	102595	Mm.247303	NM_153119	ENSMUSG00000050721	Plekho2	AI840980|Plekhq1	pleckstrin homology domain containing, family O member 2	protein-coding

### Sheet: DIFF. down - No Cu Crip2binding
PeakID (cmd=annotatePeaks.pl Diff_RNAseq_down_in_KO_and_noCu_CRIP2_binding.txt mm10r -go Diff_RNAseq_down_in_KO_and_noCu_CRIP2_binding_GO -annStats Diff_RNAseq_down_in_KO_and_noCu_CRIP2_binding_annStats.txt -genomeOntology Diff_RNAseq_down_in_KO_and_noCu_CRIP2_binding_GenomeOntology -cpu 6)	Chr	Start	End	Strand	Peak Score	Focus Ratio/Region Size	Annotation	Detailed Annotation	Distance to TSS	Nearest PromoterID	Entrez ID	Nearest Unigene	Nearest Refseq	Nearest Ensembl	Gene Name	Gene Alias	Gene Description	Gene Type
1-2	chr16	35981083	35982141	-	0	NA	Intergenic	LSU-rRNA_Hsa|rRNA|rRNA	-1751	NM_008465	16646	Mm.3991	NM_008465	ENSMUSG00000022905	Kpna1	AW494490|IPOA5|NPI1|Rch2|mSRP1	karyopherin (importin) alpha 1	protein-coding
1	chr14	19417316	19419930	-	0	NA	Intergenic	GSAT_MM|Satellite|Satellite	183964	NM_001024706	432825	Mm.327147	NM_001024706	ENSMUSG00000095024	Gm5458	EG432825	predicted gene 5458	protein-coding

### Sheet: DIFF. down - +Cu Crip2 binding
PeakID (cmd=annotatePeaks.pl Diff_RNAseq_down_in_KO_and_plusCu_CRIP2_binding.txt mm10r -go Diff_RNAseq_down_in_KO_and_plusCu_CRIP2_binding_GO -annStats Diff_RNAseq_down_in_KO_and_plusCu_CRIP2_binding_annStats.txt -genomeOntology Diff_RNAseq_down_in_KO_and_plusCu_CRIP2_binding_GenomeOntology -cpu 6)	Chr	Start	End	Strand	Peak Score	Focus Ratio/Region Size	Annotation	Detailed Annotation	Distance to TSS	Nearest PromoterID	Entrez ID	Nearest Unigene	Nearest Refseq	Nearest Ensembl	Gene Name	Gene Alias	Gene Description	Gene Type
1-7	chr14	19417316	19419930	-	0	NA	Intergenic	GSAT_MM|Satellite|Satellite	183964	NM_001024706	432825	Mm.327147	NM_001024706	ENSMUSG00000095024	Gm5458	EG432825	predicted gene 5458	protein-coding
1-8	chr16	35981083	35982141	-	0	NA	Intergenic	LSU-rRNA_Hsa|rRNA|rRNA	-1751	NM_008465	16646	Mm.3991	NM_008465	ENSMUSG00000022905	Kpna1	AW494490|IPOA5|NPI1|Rch2|mSRP1	karyopherin (importin) alpha 1	protein-coding
1	chrM	10743	16298	-	0	NA	NA	Intergenic	NA	NA
1-2	chrM	3	7012	+	0	NA	NA	Intergenic	NA	NA
1-4	chr17	35673300	35674739	-	0	NA	promoter-TSS (NM_010364)	promoter-TSS (NM_010364)	-276	NM_010364	14885	Mm.10182	NM_010364	ENSMUSG00000001524	Gtf2h4	AW545633|BTF2 p52|p52	general transcription factor II H, polypeptide 4	protein-coding
1-5	chr7	127026454	127028037	-	0	NA	promoter-TSS (NM_010772)	promoter-TSS (NM_010772)	-766	NM_010772	17188	Mm.378964	NM_010772	ENSMUSG00000030678	Maz	MAZI|PUR1|Pur-1|SAF-1|SAF-2	MYC-associated zinc finger protein (purine-binding transcription factor)	protein-coding
1-3	chr10	80052489	80054464	+	0	NA	promoter-TSS (NM_008162)	promoter-TSS (NM_008162)	-12	NM_008162	625249	Mm.332810	NM_008162	ENSMUSG00000075706	Gpx4	GPx-4|GSHPx-4|PHGPx|mtPHGPx|snGPx	glutathione peroxidase 4	protein-coding
1-6	chr8	94178083	94179355	+	0	NA	promoter-TSS (NM_013602)	promoter-TSS (NM_013602)	-370	NM_013602	17748	Mm.192991	NM_013602	ENSMUSG00000031765	Mt1	MT-I|Mt-1	metallothionein 1	protein-coding

### Sheet: DIFF. down - +Ins Crip2 binding
PeakID (cmd=annotatePeaks.pl Diff_RNAseq_down_in_KO_and_plusIns_CRIP2_binding.txt mm10r -go Diff_RNAseq_down_in_KO_and_plusIns_CRIP2_binding_GO -annStats Diff_RNAseq_down_in_KO_and_plusIns_CRIP2_binding_annStats.txt -genomeOntology Diff_RNAseq_down_in_KO_and_plusIns_CRIP2_binding_GenomeOntology -cpu 6)	Chr	Start	End	Strand	Peak Score	Focus Ratio/Region Size	Annotation	Detailed Annotation	Distance to TSS	Nearest PromoterID	Entrez ID	Nearest Unigene	Nearest Refseq	Nearest Ensembl	Gene Name	Gene Alias	Gene Description	Gene Type
1-2	chr14	19417316	19419930	-	0	NA	Intergenic	GSAT_MM|Satellite|Satellite	183964	NM_001024706	432825	Mm.327147	NM_001024706	ENSMUSG00000095024	Gm5458	EG432825	predicted gene 5458	protein-coding
1	chr10	80052489	80054464	+	0	NA	promoter-TSS (NM_008162)	promoter-TSS (NM_008162)	-12	NM_008162	625249	Mm.332810	NM_008162	ENSMUSG00000075706	Gpx4	GPx-4|GSHPx-4|PHGPx|mtPHGPx|snGPx	glutathione peroxidase 4	protein-coding
1-3	chr16	35981083	35982141	-	0	NA	Intergenic	LSU-rRNA_Hsa|rRNA|rRNA	-1751	NM_008465	16646	Mm.3991	NM_008465	ENSMUSG00000022905	Kpna1	AW494490|IPOA5|NPI1|Rch2|mSRP1	karyopherin (importin) alpha 1	protein-coding

### Sheet: DIFF. up - +Cu Crip2 binding
PeakID (cmd=annotatePeaks.pl Diff_RNAseq_up_in_KO_and_plusCu_CRIP2_binding.txt mm10r -go Diff_RNAseq_up_in_KO_and_plusCu_CRIP2_binding_GO -annStats Diff_RNAseq_up_in_KO_and_plusCu_CRIP2_binding_annStats.txt -genomeOntology Diff_RNAseq_up_in_KO_and_plusCu_CRIP2_binding_GenomeOntology -cpu 6)	Chr	Start	End	Strand	Peak Score	Focus Ratio/Region Size	Annotation	Detailed Annotation	Distance to TSS	Nearest PromoterID	Entrez ID	Nearest Unigene	Nearest Refseq	Nearest Ensembl	Gene Name	Gene Alias	Gene Description	Gene Type
1-4	chr9	62811888	62812934	-	0	NA	promoter-TSS (NM_010193)	promoter-TSS (NM_010193)	-763	NM_010193	14155	Mm.24069	NM_010193	ENSMUSG00000032244	Fem1b	mKIAA0396	feminization 1 homolog b (C. elegans)	protein-coding
1-2	chrM	3	7012	+	0	NA	NA	Intergenic	NA	NA
1-3	chr15	102405144	102407587	+	0	NA	promoter-TSS (NM_013672)	promoter-TSS (NM_013672)	49	NM_013672	20683	Mm.4618	NM_013672	ENSMUSG00000001280	Sp1	1110003E12Rik|AA450830|AI845540|Sp1-1	trans-acting transcription factor 1	protein-coding
1-6	chr2	125858998	125860139	-	0	NA	promoter-TSS (NM_009939)	promoter-TSS (NM_009939)	459	NM_175154	69976	Mm.20216	NM_175154	ENSMUSG00000027207	Galk2	2810017M24Rik|AI327030|Gk2	galactokinase 2	protein-coding
1-5	chr14	67714938	67716284	+	0	NA	promoter-TSS (NM_001110162)	promoter-TSS (NM_001110162)	-1	NM_001110162	108912	Mm.33831	NM_175384	ENSMUSG00000048922	Cdca2	2610311M19Rik|AI586158	cell division cycle associated 2	protein-coding
1	chrM	10743	16298	-	0	NA	NA	Intergenic	NA	NA

### Sheet: DIFF. up - +Ins Crip2 binding
PeakID (cmd=annotatePeaks.pl Diff_RNAseq_up_in_KO_and_plusIns_CRIP2_binding.txt mm10r -go Diff_RNAseq_up_in_KO_and_plusIns_CRIP2_binding_GO -annStats Diff_RNAseq_up_in_KO_and_plusIns_CRIP2_binding_annStats.txt -genomeOntology Diff_RNAseq_up_in_KO_and_plusIns_CRIP2_binding_GenomeOntology -cpu 6)	Chr	Start	End	Strand	Peak Score	Focus Ratio/Region Size	Annotation	Detailed Annotation	Distance to TSS	Nearest PromoterID	Entrez ID	Nearest Unigene	Nearest Refseq	Nearest Ensembl	Gene Name	Gene Alias	Gene Description	Gene Type
1-2	chr9	57075377	57076627	+	0	NA	promoter-TSS (NM_011378)	promoter-TSS (NM_011378)	47	NR_152107	72588	Mm.70350	NR_152107		2700012I20Rik	-	RIKEN cDNA 2700012I20 gene	ncRNA
1-3	chr16	36874141	36875201	+	0	NA	5' UTR (NM_134111, exon 1 of 6)	5' UTR (NM_134111, exon 1 of 6)	155	NM_134111	106389	Mm.432078	NM_134111	ENSMUSG00000022838	Eaf2	AW048865|FESTA-L|FESTA-S|Festa|Traits|U19	ELL associated factor 2	protein-coding
1	chr1	131527349	131528352	-	0	NA	promoter-TSS (NM_175382)	promoter-TSS (NM_175382)	-53	NM_175382	108900	Mm.31278	NM_175382	ENSMUSG00000055184	Fam72a	2700049P18Rik|P17	family with sequence similarity 72, member A	protein-coding
